# Executioner caspase is proximal to Fasciclin 3 which facilitates non-lethal activation in *Drosophila* olfactory receptor neurons

**DOI:** 10.1101/2023.07.20.549821

**Authors:** Masaya Muramoto, Nozomi Hanawa, Misako Okumura, Takahiro Chihara, Masayuki Miura, Natsuki Shinoda

**Affiliations:** Department of Genetics, Graduate School of Pharmaceutical Sciences, University of Tokyo, 7-3-1 Hongo, Bunkyo-ku, Tokyo 113-0033, Japan; Program of Biomedical Science, Graduate School of Integrated Sciences for Life, Hiroshima University, Higashi-Hiroshima, Hiroshima 739-8526, Japan; Program of Basic Biology, Graduate School of Integrated Sciences for Life, Hiroshima University, Higashi-Hiroshima, Hiroshima 739-8526, Japan

## Abstract

The nervous system undergoes functional modification independent on cell turn over. Caspase participates in reversible neuronal modulation via non-lethal activation. However, the mechanism that enables non-lethal activation remains unclear. Here, we analyzed proximal proteins of *Drosophila* executioner caspase in the adult brain using TurboID. We discovered that executioner caspase Drice is, as an inactive proform, proximal to cell membrane proteins, including a specific splicing isoform of cell adhesion molecule Fasciclin 3 (Fas3), Fas3G. To investigate whether sequestration of executioner caspase to plasma membrane of axons is the mechanism for non-lethal activation, we developed a Gal4-Manipulated Area-Specific CaspaseTracker/CasExpress system for sensitive monitoring of caspase activity near plasma membrane. We demonstrated that *Fas3G*-overexpression promotes caspase activation in olfactory receptor neurons without killing them, by inducing expression of initiator caspase Dronc, which also comes close to Fas3G. Physiologically, *Fas3G* overexpression-facilitated non-lethal caspase activation suppresses innate olfactory attraction behavior. Our findings suggest that subcellularly-restricted caspase activation, defined by caspase proximal proteins, is the mechanism for non-lethal activation, opening the methodological development of reversible modification of neuronal function via regulating caspase proximal proteins.
