## Supplementary material for "Executioner caspase is proximal to Fasciclin 3 which facilitates non-lethal activation in *Drosophila* olfactory receptor neurons": Table S1-7

### Sheet: S1. Drice proximal proteins
Accession	Gene Description	Abundance Ratio Drice-V5-TbID/Control
M9PHI5	Still life, isoform J OS=Drosophila melanogaster GN=sif PE=1 SV=1	100
Q9V8R9	Protein 4.1 homolog OS=Drosophila melanogaster GN=cora PE=1 SV=1	100
M9NGG5	Futsch, isoform F OS=Drosophila melanogaster GN=futsch PE=1 SV=1	100
A8DY77	DNAation factor-related protein 2, isoform B OS=Drosophila melanogaster GN=Drep2 PE=1 SV=1	100
Q8IQ62	Still life, isoform F OS=Drosophila melanogaster GN=sif PE=1 SV=2	100
M9PE98	Still life, isoform M OS=Drosophila melanogaster GN=sif PE=1 SV=1	100
A8JNM5	Ankyrin 2, isoform K OS=Drosophila melanogaster GN=Ank2 PE=1 SV=1	100
Q00963	Spectrin beta chain OS=Drosophila melanogaster GN=beta-Spec PE=1 SV=2	100
Q9V483	Unc-13, isoform C OS=Drosophila melanogaster GN=unc-13 PE=4 SV=4	100
A0A0B4JDC9	RIM-binding protein, isoform F OS=Drosophila melanogaster GN=Rbp PE=1 SV=1	100
E1JHT2	Transporter OS=Drosophila melanogaster GN=ine PE=3 SV=1	100
A4V4W0	RH38069p1 OS=Drosophila melanogaster GN=stnA PE=1 SV=1	100
M9PHK8	Discs large 1, isoform R OS=Drosophila melanogaster GN=dlg1 PE=1 SV=1	100
A0A0B4KFC5	Lingerer, isoform K OS=Drosophila melanogaster GN=lig PE=1 SV=1	100
O62621	Coatomer subunit beta' OS=Drosophila melanogaster GN=beta'COP PE=2 SV=2	100
Q9VSZ1	CG3529, isoform B OS=Drosophila melanogaster GN=Dmel\CG3529 PE=1 SV=2	100
A8JR71	CASK ortholog, isoform D OS=Drosophila melanogaster GN=CASK PE=1 SV=1	100
Q8MMD2	Epidermal growth factor receptor pathway substrate clone 15, isoform B OS=Drosophila melanogaster GN=Eps-15 PE=1 SV=1	100
Q9VCE7	Krueppel target at 95D, isoform A OS=Drosophila melanogaster GN=KrT95D PE=1 SV=3	100
Q7PLI0	Adherens junction protein p120 OS=Drosophila melanogaster GN=p120ctn PE=1 SV=1	100
Q00748	Multidrug resistance protein homolog 65 OS=Drosophila melanogaster GN=Mdr65 PE=1 SV=2	100
A1ZB79	CG5174, isoform M OS=Drosophila melanogaster GN=CG5174 PE=1 SV=2	100
E1JIZ0	Scribbled, isoform L OS=Drosophila melanogaster GN=scrib PE=1 SV=1	100
P36975	Synaptosomal-associated protein 25 OS=Drosophila melanogaster GN=Snap25 PE=2 SV=1	100
A1Z9J3	Short stop, isoform H OS=Drosophila melanogaster GN=shot PE=1 SV=1	100
A8JNX5	Nicotinic acetylcholine receptor alpha4, isoform C OS=Drosophila melanogaster GN=nAChRalpha4 PE=3 SV=2	100
A0A1L4AAF3	Uncharacterized protein, isoform A OS=Drosophila melanogaster GN=Dmel\CG46320 PE=4 SV=1	100
E1JJ33	Complexin, isoform U OS=Drosophila melanogaster GN=cpx PE=1 SV=1	100
X2JC00	Rho GTPase activating protein at 1A, isoform E OS=Drosophila melanogaster GN=RhoGAP1A PE=1 SV=1	100
Q9VB05	ALG-2 interacting protein X OS=Drosophila melanogaster GN=ALiX PE=1 SV=1	100
B5RIU6	AT06279p OS=Drosophila melanogaster GN=EndoA PE=1 SV=1	100
Q7KT97	Nicotinic acetylcholine receptor alpha5, isoform B OS=Drosophila melanogaster GN=nAChRalpha5 PE=3 SV=1	100
Q9VJ94	Dipeptidase OS=Drosophila melanogaster GN=CG42750 PE=3 SV=5	100
Q8IPC5	Cylindromatosis ortholog, isoform D OS=Drosophila melanogaster GN=CYLD PE=1 SV=1	100
Q9VML2	Blue cheese OS=Drosophila melanogaster GN=bchs PE=4 SV=4	100
P51140	Segment polarity protein dishevelled OS=Drosophila melanogaster GN=dsh PE=1 SV=2	100
Q8IQX3	Uncharacterized protein, isoform A OS=Drosophila melanogaster GN=CG32544 PE=1 SV=1	100
O97428	Ciboulot, isoform A OS=Drosophila melanogaster GN=cib PE=1 SV=1	100
Q9VXF1	Serine/threonine-protein phosphatase 2B catalytic subunit 3 OS=Drosophila melanogaster GN=CanA-14F PE=1 SV=4	100
Q8MQS4	GH06923p OS=Drosophila melanogaster GN=Reps PE=1 SV=1	100
Q9VQU7	Uncharacterized protein, isoform B OS=Drosophila melanogaster GN=CG10019 PE=4 SV=2	100
Q9VRY6	LD14015p OS=Drosophila melanogaster GN=Dmel\CG10103 PE=1 SV=1	100
Q9W1X4	Nuclear pore complex protein Nup214 OS=Drosophila melanogaster GN=Nup214 PE=1 SV=2	100
Q9V429	Thioredoxin-2 OS=Drosophila melanogaster GN=Trx-2 PE=1 SV=2	100
X2JAT7	Fasciclin 3, isoform G OS=Drosophila melanogaster GN=Fas3 PE=4 SV=1	100
M9MRJ4	Muscle-specific protein 300 kDa, isoform G OS=Drosophila melanogaster GN=Msp300 PE=1 SV=1	100
O01382	Caspase OS=Drosophila melanogaster GN=Drice PE=1 SV=2	100
Q9W3Y3	CG3226 OS=Drosophila melanogaster GN=CG3226 PE=1 SV=1	100
B7YZS3	Tamo, isoform B OS=Drosophila melanogaster GN=tamo PE=4 SV=1	100
O46084	Serine/threonine-protein phosphatase Pgam5, mitochondrial OS=Drosophila melanogaster GN=Pgam5 PE=1 SV=1	100
Q9VEV3	LP07287p OS=Drosophila melanogaster GN=CG14894 PE=1 SV=2	100
A4V1P2	Orb2, isoform B OS=Drosophila melanogaster GN=orb2 PE=4 SV=1	100
A0A0B4KI34	CIN85 and CD2AP orthologue, isoform J OS=Drosophila melanogaster GN=cindr PE=1 SV=1	100
M9PHV3	Rho GTPase activating protein p190, isoform F OS=Drosophila melanogaster GN=RhoGAPp190 PE=1 SV=1	100
M9PBZ1	Resistant to dieldrin, isoform G OS=Drosophila melanogaster GN=Rdl PE=3 SV=1	100
X2JCY0	Lethal (1) G0196, isoform O OS=Drosophila melanogaster GN=l(1)G0196 PE=1 SV=1	100
X2JA38	Tweek, isoform J OS=Drosophila melanogaster GN=tweek PE=4 SV=1	100
Q9VV89	Coat protein (Coatomer) zeta, isoform A OS=Drosophila melanogaster GN=zetaCOP PE=1 SV=2	100
B7Z0Z0	Dorsal switch protein 1, isoform F OS=Drosophila melanogaster GN=Dsp1 PE=1 SV=1	100
Q9W2U7	LP18708p OS=Drosophila melanogaster GN=nocte PE=1 SV=4	100
M9NH88	Wings up A, isoform J OS=Drosophila melanogaster GN=wupA PE=1 SV=1	100
P54359	Septin-2 OS=Drosophila melanogaster GN=Sep2 PE=2 SV=2	100
Q9W5R5	LD47843p OS=Drosophila melanogaster GN=Slmap PE=1 SV=2	100
Q7K3Z3	GH01724p OS=Drosophila melanogaster GN=p47 PE=1 SV=1	100
Q9VDE9	FI04035p OS=Drosophila melanogaster GN=RhoGAP93B PE=2 SV=2	100
Q9W350	C11.1, isoform A OS=Drosophila melanogaster GN=c11.1 PE=1 SV=2	100
Q9VJD2	Ragulator complex protein LAMTOR3 homolog OS=Drosophila melanogaster GN=CG5110 PE=2 SV=1	100
Q9V491	Plexin A, isoform A OS=Drosophila melanogaster GN=PlexA PE=1 SV=1	100
A1ZBJ6	Rad, Gem/Kir family member 1, isoform B OS=Drosophila melanogaster GN=Rgk1 PE=4 SV=2	100
A0A0B4KFZ4	Tetraspanin OS=Drosophila melanogaster GN=TM4SF PE=3 SV=1	100
M9PFU0	Uncharacterized protein, isoform A OS=Drosophila melanogaster GN=CG43778 PE=4 SV=1	100
O02002	Caspase-1 OS=Drosophila melanogaster GN=Dcp-1 PE=1 SV=1	100
P26675	Protein son of sevenless OS=Drosophila melanogaster GN=Sos PE=1 SV=2	100
Q7K0D8	Nuclear pore complex protein Nup50 OS=Drosophila melanogaster GN=Nup50 PE=2 SV=1	100
A0A0B4K6W9	Hephaestus, isoform Y OS=Drosophila melanogaster GN=heph PE=1 SV=1	100
Q9W1I8	LD03592p OS=Drosophila melanogaster GN=Snap29 PE=1 SV=1	100
M9PBD9	Ran GTPase activating protein, isoform B OS=Drosophila melanogaster GN=RanGAP PE=1 SV=1	100
P17644	Acetylcholine receptor subunit alpha-like 2 OS=Drosophila melanogaster GN=nAChRalpha2 PE=2 SV=1	100
A0A0B4LGH8	Oxysterol-binding protein OS=Drosophila melanogaster GN=CG3860 PE=1 SV=1	100
Q9VGU5	Tetratricopeptide repeat protein 14 homolog OS=Drosophila melanogaster GN=CG6621 PE=1 SV=2	100
E2QD98	Stardust, isoform G OS=Drosophila melanogaster GN=sdt PE=1 SV=1	100
Q32KD4	Argonaute-1, isoform A OS=Drosophila melanogaster GN=AGO1 PE=1 SV=1	100
Q9V3Y2	Anamorsin homolog OS=Drosophila melanogaster GN=CIAPIN1 PE=2 SV=1	100
A0A0B4LF57	Calmodulin, isoform C OS=Drosophila melanogaster GN=Cam PE=1 SV=1	100
A0A0B4K725	Multiple ankyrin repeats single KH domain, isoform C OS=Drosophila melanogaster GN=mask PE=4 SV=1	100
Q9V393	Kurtz arrestin OS=Drosophila melanogaster GN=krz PE=1 SV=1	100
Q9VSW1	LD13601p OS=Drosophila melanogaster GN=UGP PE=1 SV=2	100
Q9VV52	LD37257p OS=Drosophila melanogaster GN=RAF2 PE=1 SV=3	100
Q9VAQ7	Pre-mRNA-splicing factor Slu7 OS=Drosophila melanogaster GN=Slu7 PE=1 SV=2	100
A8JUQ9	Vav ortholog, isoform C OS=Drosophila melanogaster GN=Vav PE=1 SV=1	100
A0A0B4KEY4	Patronin, isoform I OS=Drosophila melanogaster GN=Patronin PE=1 SV=1	100
Q8IPI3	Anion exchange protein OS=Drosophila melanogaster GN=Ndae1 PE=1 SV=2	100
A1ZAC7	Fidipidine OS=Drosophila melanogaster GN=fidipidine PE=1 SV=1	100
Q9VZK7	Uncharacterized protein, isoform B OS=Drosophila melanogaster GN=Dmel\CG14982 PE=4 SV=2	100
A0A0B4KG03	Flyers-cup, isoform F OS=Drosophila melanogaster GN=f-cup PE=4 SV=1	100
M9PC99	Sec24CD ortholog, isoform C OS=Drosophila melanogaster GN=Sec24CD PE=1 SV=1	100
Q9W3K6	CG2258, isoform A OS=Drosophila melanogaster GN=CG2258 PE=1 SV=1	100
Q9W0M7	FI04459p OS=Drosophila melanogaster GN=Sf3b3 PE=1 SV=2	100
Q9VJ68	FI20105p1 OS=Drosophila melanogaster GN=CG31751-RA PE=1 SV=2	100
A8DZ29	Eukaryotic translation initiation factor 4G, isoform B OS=Drosophila melanogaster GN=eIF4G1 PE=1 SV=1	100
Q8SY33	Protein Gawky OS=Drosophila melanogaster GN=gw PE=1 SV=1	100
E1JH59	Myb-interacting protein 120, isoform B OS=Drosophila melanogaster GN=mip120 PE=1 SV=1	100
P35220	Catenin alpha OS=Drosophila melanogaster GN=alpha-Cat PE=1 SV=2	100
Q9VAM6	CDGSH iron-sulfur domain-containing protein 2 homolog OS=Drosophila melanogaster GN=Cisd2 PE=2 SV=1	100
M9PFS6	Brahma, isoform E OS=Drosophila melanogaster GN=brm PE=4 SV=1	100
M9PE71	Neuronal synaptobrevin, isoform J OS=Drosophila melanogaster GN=nSyb PE=1 SV=1	100
Q9XZ14	Protein gone early OS=Drosophila melanogaster GN=goe PE=2 SV=1	100
M9NE68	Heat shock protein 23, isoform B OS=Drosophila melanogaster GN=Hsp23 PE=3 SV=1	100
Q9VK85	Ef1alpha-like factor, isoform A OS=Drosophila melanogaster GN=eRF3 PE=1 SV=1	100
B7Z126	Tousled-like kinase, isoform G OS=Drosophila melanogaster GN=Tlk PE=1 SV=1	100
P91685	Metabotropic glutamate receptor OS=Drosophila melanogaster GN=mGluR PE=1 SV=2	100
Q9W1F7	CG2970, isoform A OS=Drosophila melanogaster GN=CG2970 PE=1 SV=2	100
E1JJR3	Pacman, isoform B OS=Drosophila melanogaster GN=pcm PE=1 SV=1	100
M9MRZ7	Shaker cognate b, isoform M OS=Drosophila melanogaster GN=Shab PE=3 SV=1	100
A0A0B4KEU2	Scribbler, isoform J OS=Drosophila melanogaster GN=sbb PE=1 SV=1	100
Q59DX2	Bitesize, isoform G OS=Drosophila melanogaster GN=btsz PE=4 SV=3	100
P81900	cAMP-dependent protein kinase type II regulatory subunit OS=Drosophila melanogaster GN=Pka-R2 PE=1 SV=2	100
M9NDH7	Milton, isoform D OS=Drosophila melanogaster GN=milt PE=4 SV=1	100
M9PGG4	Armadillo, isoform F OS=Drosophila melanogaster GN=arm PE=4 SV=1	100
Q9V463	Nucleoporin 154kD, isoform A OS=Drosophila melanogaster GN=Nup154 PE=1 SV=1	100
Q0KI33	CG7956, isoform F OS=Drosophila melanogaster GN=CG7956 PE=1 SV=2	100
Q86DS1	Hsc70-interacting protein 2 OS=Drosophila melanogaster GN=HIP-R PE=1 SV=2	100
Q8IN05	Liquid facets-Related, isoform D OS=Drosophila melanogaster GN=lqfR PE=1 SV=2	100
Q9V3Q9	IP03705p OS=Drosophila melanogaster GN=GABA-B-R1 PE=2 SV=3	100
A4V2C3	Uncharacterized protein, isoform F OS=Drosophila melanogaster GN=CAMKIIB PE=1 SV=1	100
Q9VYK6	Tomosyn ortholog, isoform C OS=Drosophila melanogaster GN=Tomosyn PE=1 SV=3	100
Q9W0S2	Rho guanine nucleotide exchange factor 3, isoform L OS=Drosophila melanogaster GN=RhoGEF3 PE=4 SV=5	100
Q9I7T7	La-related protein CG11505 OS=Drosophila melanogaster GN=CG11505 PE=1 SV=2	100
A8DY97	Uncharacterized protein, isoform C OS=Drosophila melanogaster GN=CG30015 PE=1 SV=1	100
A0A0B4K7Q6	Myoblast city, isoform B OS=Drosophila melanogaster GN=mbc PE=3 SV=1	100
Q00174	Laminin subunit alpha OS=Drosophila melanogaster GN=LanA PE=1 SV=2	100
X2JEI9	Rho GTPase activating protein at 19D, isoform D OS=Drosophila melanogaster GN=RhoGAP19D PE=1 SV=1	100
P25455	1-phosphatidylinositol 4,5-bisphosphate phosphodiesterase classes I and II OS=Drosophila melanogaster GN=Plc21C PE=2 SV=3	100
P23226	205 kDa microtubule-associated protein OS=Drosophila melanogaster GN=Map205 PE=1 SV=2	100
P21187	Polyadenylate-binding protein OS=Drosophila melanogaster GN=pAbp PE=1 SV=3	100
M9PHT1	Grunge, isoform J OS=Drosophila melanogaster GN=Gug PE=1 SV=1	100
M9MRX4	Ankyrin 2, isoform U OS=Drosophila melanogaster GN=Ank2 PE=1 SV=1	30.904
A0A0S0X7W8	Protein tweety homolog OS=Drosophila melanogaster GN=CG3638 PE=3 SV=1	30.171
Q9VS41	Unc-13-4A, isoform B OS=Drosophila melanogaster GN=unc-13-4A PE=4 SV=4	28.063
Q9VB15	Microtubule-associated protein OS=Drosophila melanogaster GN=tau PE=1 SV=3	26.144
A8DYJ2	Hu li tai shao, isoform P OS=Drosophila melanogaster GN=hts PE=1 SV=2	23.831
A0A0B4K897	CG5174, isoform O OS=Drosophila melanogaster GN=CG5174 PE=1 SV=1	21.866
A0A0B4LH71	Synapse-associated protein 47kD, isoform K OS=Drosophila melanogaster GN=Sap47 PE=1 SV=1	21.357
X2JE21	Mind-meld, isoform J OS=Drosophila melanogaster GN=mmd PE=4 SV=1	20.403
A0A0B4K631	Like-AP180, isoform F OS=Drosophila melanogaster GN=lap PE=1 SV=1	18.369
Q0E8S7	Homer, isoform E OS=Drosophila melanogaster GN=homer PE=1 SV=2	16.417
M9PDW8	Uncharacterized protein, isoform T OS=Drosophila melanogaster GN=CG34417 PE=1 SV=1	15.889
Q8IRI6	Glucose transporter type 1 OS=Drosophila melanogaster GN=Glut1 PE=2 SV=4	14.243
Q7K3J0	CG8258 OS=Drosophila melanogaster GN=CCT8 PE=1 SV=1	13.841
A0A0B4JCZ4	Syntaxin 1A, isoform B OS=Drosophila melanogaster GN=Syx1A PE=3 SV=1	13.005
Q9W0L6	GH22266p OS=Drosophila melanogaster GN=Dmel\CG13907 PE=1 SV=1	12.921
A8JQT5	Chondrocyte-derived ezrin-like domain containing protein ortholog, isoform G OS=Drosophila melanogaster GN=Cdep PE=1 SV=2	12.67
Q9VDF4	Cortactin, isoform A OS=Drosophila melanogaster GN=Cortactin PE=1 SV=1	11.952
Q9VIF7	Dynamin associated protein 160, isoform A OS=Drosophila melanogaster GN=Dap160 PE=1 SV=1	11.465
M9PF36	CG3529, isoform C OS=Drosophila melanogaster GN=Dmel\CG3529 PE=1 SV=1	11.148
A1Z9M5	Uncharacterized protein OS=Drosophila melanogaster GN=CG30069 PE=1 SV=1	10.897
A0A0B4LID6	GluClalpha, isoform N OS=Drosophila melanogaster GN=GluClalpha PE=3 SV=1	10.173
Q8SX68	Uncharacterized protein CG10915 OS=Drosophila melanogaster GN=CG10915 PE=1 SV=1	10.025

### Sheet: S2. GO analysis
Term	PValue	Pvalue (-log10P)	Fold Enrichment	Count	Genes
GO:0031594~neuromuscular junction	5.39452e-11	10.268	12.6575	14	M9MRX4, A8JNM5, Q9VML2, Q9V483, Q8MMD2, A0A0B4JDC9, E1JIZ0, Q9VYK6, Q00963, X2JAT7, A8JR71, X2JA38, M9PHK8, E1JJ33, M9NGG5
GO:0005886~plasma membrane	2.16789e-09	8.66396	2.81461	40	Q8IN05, A8JNM5, P51140, Q8IPI3, A0A0B4LID6, Q9V8R9, Q9VYK6, A0A0B4JCZ4, P35220, Q9W1I8, Q7K3J0, O01382, A8JR71, E2QD98, P26675, Q8MQS4, A0A0B4LF57, M9MRX4, Q9V483, M9MRZ7, A1ZBJ6, Q8MMD2, Q9VDF4, Q9XZ14, Q0E8S7, Q7PLI0, Q9VIF7, P36975, A8DYJ2, P91685, Q00963, M9PE71, Q59DX2, Q9W1F7, M9PBZ1, X2JAT7, A0A0S0X7W8, E1JHT2, M9PHK8, M9PGG4, P81900
GO:0008021~synaptic vesicle	2.06842e-07	6.68436	11.2686	10	Q9V483, A0A0B4JCZ4, Q9VYK6, Q8MMD2, A4V4W0, Q9VS41, M9PE71, A0A0B4K631, Q00174, Q9VIF7
GO:0005737~cytoplasm	2.69565e-07	6.56934	1.97214	54	Q8IN05, P51140, Q7K3Z3, B7YZS3, A8JUQ9, O02002, A0A0B4KFC5, A0A0B4K7Q6, A4V2C3, Q32KD4, A0A0B4LH71, A0A0B4KEY4, P35220, P23226, B5RIU6, Q8SX68, Q8MQS4, A0A0B4K6W9, Q9VIF7, P36975, A8DYJ2, M9MRJ4, Q8SY33, Q9W3Y3, Q9VSW1, M9PGG4, P81900, A4V1P2, X2JCY0, Q9VDE9, A0A0B4K897, Q9VYK6, O01382, P21187, Q9W350, Q9VB15, Q9V3Y2, A1ZB79, M9PBD9, A0A0B4LF57, A1Z9J3, Q9V463, Q9VML2, Q8MMD2, X2JEI9, M9NE68, Q0E…
GO:0045211~postsynaptic membrane	5.65142e-07	6.24784	12.2769	9	P17644, E1JIZ0, Q9V483, M9PBZ1, A8JNX5, M9PHK8, A8DY77, A0A0B4LID6, Q7KT97
GO:0005912~adherens junction	3.95063e-06	5.40333	11.9621	8	E1JIZ0, Q9V8R9, P35220, E2QD98, A8JQT5, Q7PLI0, M9PGG4, A1Z9J3
GO:0045202~synapse	1.51121e-05	4.82068	5.30138	12	M9MRZ7, M9PE98, A0A0B4LID6, Q7KT97, P17644, A0A0B4LH71, M9PBZ1, A8JNX5, P21187, Q8IQ62, M9PHK8, M9PHI5, M9NGG5, A4V1P2
GO:0043195~terminal bouton	3.07784e-05	4.51175	11.3391	7	M9MRX4, A8JNM5, Q9V483, A0A0B4JCZ4, M9PE71, M9PHK8, E1JJ33, P36975
GO:0031201~SNARE complex	3.48638e-05	4.45763	15.5507	6	A0A0B4JCZ4, Q9VYK6, Q9W1I8, M9PE71, E1JJ33, P36975
GO:0043005~neuron projection	8.46453e-05	4.0724	6.30434	9	P17644, Q9V483, M9PBZ1, A8JNX5, Q9VB15, M9PHK8, A0A0B4LID6, Q7KT97, A4V1P2
GO:0005856~cytoskeleton	9.60255e-05	4.01761	6.19276	9	A1Z9M5, M9MRX4, A8JNM5, Q9V8R9, A8DYJ2, O97428, Q9VDE9, A8JQT5, M9PHK8, A1Z9J3
GO:0005829~cytosol	9.87639e-05	4.0054	2.03317	33	P51140, Q9W0S2, Q9I7T7, Q7K3Z3, X2JCY0, Q9VDE9, A0A0B4LGH8, A8JUQ9, O02002, M9PHT1, M9PHV3, A8DZ29, P21187, B5RIU6, P26675, M9PBD9, A0A0B4LF57, Q9V463, O97428, M9NE68, A0A0B4K6W9, A0A0B4K725, Q8IPC5, Q86DS1, M9MRJ4, Q9VK85, Q9VSW1, Q9V393, M9PGG4, M9NGG5, A4V1P2, E1JJ33
GO:0098793~presynapse	0.000328778	3.4831	7.45582	7	Q8IN05, A1ZBJ6, A8DYJ2, Q9W1I8, B5RIU6, X2JA38, A4V1P2
GO:0061174~type I terminal bouton	0.000412228	3.38486	25.9178	4	A8JR71, B5RIU6, M9PHK8, E1JJ33
GO:0030496~midbody	0.0006942	3.15852	12.149	5	A0A0B4KEY4, P23226, Q9VB05, A0A0B4KI34, A0A0B4LF57
GO:0045169~fusome	0.00121358	2.91593	10.5072	5	E1JIZ0, A8DYJ2, Q00963, A0A0B4KI34, A1Z9J3
GO:0030054~cell junction	0.00170057	2.76941	16.3692	4	E1JIZ0, Q9V8R9, Q00963, M9PHK8
GO:0005892~acetylcholine-gated channel complex	0.00326077	2.48668	33.3229	3	P17644, A8JNX5, Q7KT97
GO:0045179~apical cortex	0.00345963	2.46097	7.93403	5	P51140, E2QD98, M9PHK8, A0A0B4KI34, Q9VIF7
GO:0042734~presynaptic membrane	0.0038169	2.41829	12.4406	4	M9MRX4, A8JNM5, Q9V483, M9PHK8, Q9VIF7
GO:0016328~lateral plasma membrane	0.0038169	2.41829	12.4406	4	E1JIZ0, A8DYJ2, Q00963, M9PHK8
GO:0005918~septate junction	0.00427481	2.36908	11.9621	4	E1JIZ0, Q9V8R9, E2QD98, M9PHK8
GO:0005920~smooth septate junction	0.00431138	2.36538	29.1576	3	Q9V8R9, X2JAT7, M9PHK8
GO:0048786~presynaptic active zone	0.00528708	2.27678	11.1076	4	Q9VML2, Q9V483, M9PE71, E1JJ33
GO:0048471~perinuclear region of cytoplasm	0.00583534	2.23393	5.18357	6	Q8IPC5, Q32KD4, M9MRJ4, M9PHK8, M9PBD9, A4V1P2
GO:0016020~membrane	0.00588213	2.23047	2.27349	15	Q8IN05, A1ZBJ6, M9PF36, A0A0B4LGH8, M9PE98, Q8IRI6, P36975, M9PFU0, A0A0B4JCZ4, Q59DX2, Q9W1F7, Q9VSZ1, B5RIU6, Q8IQ62, M9PHI5, X2JC00, E1JJ33, A1Z9J3
GO:0034707~chloride channel complex	0.00982806	2.00753	19.4384	3	M9PBZ1, A0A0S0X7W8, A0A0B4LID6
GO:0014069~postsynaptic density	0.00982806	2.00753	19.4384	3	E1JIZ0, A8DYJ2, Q0E8S7
GO:0000932~P-body	0.0142694	1.84559	7.77535	4	Q32KD4, Q8SY33, A0A0B4KFC5, E1JJR3
GO:0031965~nuclear membrane	0.0232086	1.63435	6.47946	4	Q9V463, Q9W1X4, Q7K0D8, M9PBD9
GO:1990124~messenger ribonucleoprotein complex	0.0240231	1.61937	12.2769	3	O02002, E1JJR3, A4V1P2
GO:0098894~extrinsic component of presynaptic endocytic zone membrane	0.0253792	1.59552	77.7535	2	Q8MMD2, A0A0B4K631
GO:0030424~axon	0.0258881	1.5869	3.075	7	Q00963, M9PBZ1, Q9VB15, M9PGG4, Q00174, M9NGG5, A4V1P2
GO:0005884~actin filament	0.0316564	1.49954	10.6028	3	A8DYJ2, M9MRJ4, Q9VDF4
GO:0061802~anterior cell cortex	0.0378279	1.42219	51.8357	2	A0A0B4KEY4, A1Z9J3
GO:0098831~presynaptic active zone cytoplasmic component	0.0378279	1.42219	51.8357	2	A0A0B4JDC9, Q9V483
GO:0036062~presynaptic periactive zone	0.0378279	1.42219	51.8357	2	M9MRX4, A8JNM5, Q00174
GO:0016327~apicolateral plasma membrane	0.0401071	1.39678	9.33042	3	E1JIZ0, E2QD98, M9PHK8
GO:0005887~integral component of plasma membrane	0.0427867	1.36869	1.9479	12	P17644, A0A0B4KFZ4, P91685, Q8IPI3, M9PBZ1, X2JAT7, A8JNX5, E1JHT2, Q9V491, A0A0B4LID6, Q9V3Q9, Q7KT97

### Sheet: S3. Fly stock list
Genotype	Map	Source or Reference	Stock #
w1118	Chr X
Drice::V5::TurboID	Chr III	DOI: 10.1073/pnas.1904647116
Dcp-1::V5::TurboID	Chr II	DOI: 10.1073/pnas.1904647116
Dronc::V5::TurboID	Chr III	DOI: 10.1073/pnas.1904647116
Pebbled-Gal4	Chr X	Bloomington Drosophila Stock Center	#80570
Orb0449-Gal4	Chr III	Bloomington Drosophila Stock Center	#63325
GH146-Gal4	Chr II	Bloomington Drosophila Stock Center	#30026
UAS-Drice-RNAi	Chr II	Vienna Drosophila Resource Center	#28065
Fas3::EGFP::FlAsH::StrepII::TEV::3xFLAG	Chr II	Bloomington Drosophila Stock Center	#59809
UASz-Fas3A::3xFLAG	attP2 site on Chr III	This study
UASz-Fas3B::3xFLAG	attP2 site on Chr III	This study
UASz-Fas3C::3xFLAG	attP2 site on Chr III	This study
UASz-Fas3D::3xFLAG	attP2 site on Chr III	This study
UASz-Fas3G::3xFLAG	attP2 site on Chr III	This study
Ubi-FRT-STOP-FRT-mCD8::DQVD::QF2	attP40 site on Chr II	This study
Ubi-FRT-STOP-FRT-mCD8::DQVA::QF2	attP40 site on Chr II	This study
UAS-FLP	Chr III	Kyoto Stock Center	#107788
QUAS-tdTomato::3xHA	Chr III	Bloomington Drosophila Stock Center	#30005
ELAV-Gal4	Chr II	Bloomington Drosophila Stock Center	#8765
Or42b-Gal4	Chr II	Bloomington Drosophila Stock Center	#9971
UAS-RedStinger	Chr III	Bloomington Drosophila Stock Center	#8547
UASz-3xFLAG::mNeonGreen	attP40 site on Chr II	This study
UASz-Drice::myc::mNeonGreen	attP40 site on Chr II	This study
UASz-V5::TurboID	attP2 site on Chr III	This study
UASz-Dronc::V5::TurboID	attP2 site on Chr III	This study
UASz-DroncCG::V5::TurboID	attP2 site on Chr III	This study
UASz-Dcp-1::V5::TurboID	attP2 site on Chr III	This study
UASz-Dcp-1CG::V5::TurboID	attP2 site on Chr III	This study
UASz-Drice::V5::TurboID	attP2 site on Chr III	This study
UASz-DriceCG::V5::TurboID	attP2 site on Chr III	This study
UAS-Diap-1::VENUS	Chr II	DOI: 10.1083/jcb.200905110
UAS-Dronc-RNAi	Chr II	DOI: 10.1038/sj.emboj.7600822
UAS-DroncDN::EGFP	Chr II	DOI: 10.1093/emboj/cdf306
UAS-LacZ-RNAi	Chr II	gift from Dr. Richard Carthew
UAS-Fas3-RNAi#1	Chr III	Vienna Drosophila Resource Center	#940
UAS-Fas3-RNAi#2	Chr III	Vienna Drosophila Resource Center	#3091
UAS-Fas3G-RNAi	attP40 site on Chr II	This study

### Sheet: S4. Detailed genotypes
Related Figure #	Detailed Genotype
Figure 1B, C (Left to Right, Top to Bottom)	w1118/Y
	w/Y; Dcp-1::V5::TurboID/+
	w/Y;; Drice::V5::TurboID/+
	w/Y;; Dronc::V5::TurboID/+
Figure 1D (Left to Right)	w/Y; UAS-Drice-RNAi/+; Drice::V5::TurboID/+
	w, Pebbled-Gal4/Y; UAS-Drice-RNAi/+; Drice::V5::TurboID/+
	w/Y; UAS-Drice-RNAi/GH146-Gal4; Drice::V5::TurboID/+
	w/Y; UAS-Drice-RNAi/+; Drice::V5::TurboID/Orb0449-Gal4
Figure 1E (Left to Right)	w1118/Y
	w/Y;; Drice::V5::TurboID/+
Figure 1G (Left to Right)	w1118/Y
	w/Y;; Drice::V5::TurboID/+
Figure 1–figure supplement 1A (Left to Right)	w1118/Y
	w/Y;; Drice::V5::TurboID/+
	w1118
	w/w1118;; Drice::V5::TurboID/+
Figure 1–figure supplement 1B (Left to Right)	w; UAS-Drice-RNAi/+; Drice::V5::TurboID/+
	w, Pebbled-Gal4/w; UAS-Drice-RNAi/+; Drice::V5::TurboID/+
	w; UAS-Drice-RNAi/GH146-Gal4; Drice::V5::TurboID/+
	w; UAS-Drice-RNAi/+; Drice::V5::TurboID/Orb0449-Gal4
Figure 2A (Left to Right)	w1118/Y
	w/Y;; Drice::V5::TurboID/+
Figure 2B (Top to Bottom, Left to Right)	w1118/Y
	w/Y;; Drice::V5::TurboID/+
	w/Y; Fas3::EGFP::FlAsH::StrepII::TEV::3xFLAG/+
	w/Y; Fas3:: EGFP::FlAsH::StrepII::TEV::3xFLAG/+; Drice::V5::TurboID/+
Figure 2E (Left to Right)	w, Pebbled-Gal4/w or Y
	w, Pebbled-Gal4/w or Y;; UASz-Fas3A::3xFLAG/+
	w, Pebbled-Gal4/w or Y;; UASz-Fas3B::3xFLAG/+
	w, Pebbled-Gal4/w or Y;; UASz-Fas3C::3xFLAG/+
	w, Pebbled-Gal4/w or Y;; UASz-Fas3D::3xFLAG/+
	w, Pebbled-Gal4/w or Y;; UASz-Fas3G::3xFLAG/+
Figure 2F (Left to Right)	w1118/Y
	w/Y;; Drice::V5::TurboID/+
Figure 2G (Left to Right)	w, Pebbled-Gal4/w or Y;; Drice::V5::TurboID/+
	w, Pebbled-Gal4/w or Y;; Drice::V5::TurboID/UASz-Fas3A::3xFLAG
	w, Pebbled-Gal4/w or Y;; Drice::V5::TurboID/UASz-Fas3B::3xFLAG
	w, Pebbled-Gal4/w or Y;; Drice::V5::TurboID/UASz-Fas3C::3xFLAG
	w, Pebbled-Gal4/w or Y;; Drice::V5::TurboID/UASz-Fas3D::3xFLAG
	w, Pebbled-Gal4/w or Y;; Drice::V5::TurboID/UASz-Fas3G::3xFLAG
Figure 2–figure supplement 2A (Left to Right)	w, Pebbled-Gal4/w or Y;; Drice::V5::TurboID/+
	w, Pebbled-Gal4/w or Y;; Drice::V5::TurboID/UASz-Fas3C::3xFLAG
	w, Pebbled-Gal4/w or Y;; Drice::V5::TurboID/UASz-Fas3G::3xFLAG
Figure 3C (Top to Bottom)	w/Y; Ubi-FRT-STOP-FRT-mCD8::DQVD::QF2/+; UAS-FLP, QUAS-tdTomato::3xHA/+
	w/Y; Ubi-FRT-STOP-FRT-mCD8::DQVA::QF2/ELAV-Gal4; UAS-FLP, QUAS-tdTomato::3xHA/+
	w/Y; Ubi-FRT-STOP-FRT-mCD8::DQVD::QF2/ELAV-Gal4; UAS-FLP, QUAS-tdTomato::3xHA/+
Figure 3D (Top to Bottom)	w/Y; Ubi-FRT-STOP-FRT-mCD8::DQVA::QF2/Or42b-Gal4; UAS-FLP, QUAS-tdTomato::3xHA/+
	w/Y; Ubi-FRT-STOP-FRT-mCD8::DQVD::QF2/Or42b-Gal4; UAS-FLP, QUAS-tdTomato::3xHA/+
Figure 4A, B (Top to Bottom, Left to Right)	w/Y; Or42b-Gal4/+; UAS-RedStinger/UASz-V5::TurboID
	w/Y; Or42b-Gal4/+; UAS-RedStinger/UASz-DroncCG::V5::TurboID
	w/Y; Or42b-Gal4/+; UAS-RedStinger/UASz-Dronc::V5::TurboID
	w/Y; Or42b-Gal4/+; UAS-RedStinger/UASz-Dcp-1CG::V5::TurboID
	w/Y; Or42b-Gal4/+; UAS-RedStinger/UASz-Dcp-1::V5::TurboID
	w/Y; Or42b-Gal4/+; UAS-RedStinger/UASz-DriceCG::V5::TurboID
	w/Y; Or42b-Gal4/+; UAS-RedStinger/UASz-Drice::V5::TurboID
Figure 4C, D (Top to Bottom, Left to Right)	w/Y; Or42b-Gal4/UASz-3xFLAG::mNeonGreen; UAS-RedStinger/+
	w/Y; Or42b-Gal4/+; UAS-RedStinger/UASz-Fas3G::3xFLAG
	w/Y; Or42b-Gal4/UASz-Drice::myc::mNeonGreen; UAS-RedStinger/+
	w/Y; Or42b-Gal4/UASz-Drice::myc::mNeonGreen; UAS-RedStinger/UASz-Fas3G::3xFLAG
Figure 4E (Top to Bottom)	w/Y; Or42b-Gal4/UASz-3xFLAG::mNeonGreen
	w/Y; Or42b-Gal4, Ubi-FRT-STOP-FRT-mCD8::DQVD::QF2/UASz-3xFLAG::mNeonGreen; UAS-FLP, QUAS-tdTomato::3xHA/+
Figure 4F, G (Top to Bottom, Left to Right)	w/w or Y; Or42b-Gal4, Ubi-FRT-STOP-FRT-mCD8::DQVD::QF2/UASz-3xFLAG::mNeonGreen; UAS-FLP, QUAS-tdTomato::3xHA/+
	w/w or Y; Or42b-Gal4, Ubi-FRT-STOP-FRT-mCD8::DQVD::QF2/+; UAS-FLP, QUAS-tdTomato::3xHA/UASz-Fas3G::3xFLAG
	w/w or Y; Or42b-Gal4, Ubi-FRT-STOP-FRT-mCD8::DQVD::QF2/UASz-Drice::myc::mNeonGreen; UAS-FLP, QUAS-tdTomato::3xHA/+
	w/w or Y; Or42b-Gal4, Ubi-FRT-STOP-FRT-mCD8::DQVD::QF2/UASz-Drice::myc::mNeonGreen; UAS-FLP, QUAS-tdTomato::3xHA/UASz-Fas3G::3xFLAG
Figure 4H, I (Top to Bottom, Left to Right)	w/w or Y; Or42b-Gal4, Ubi-FRT-STOP-FRT-mCD8::DQVD::QF2/UASz-3xFLAG::mNeonGreen; UAS-FLP, QUAS-tdTomato::3xHA/+
	w/w or Y; Or42b-Gal4, Ubi-FRT-STOP-FRT-mCD8::DQVD::QF2/+; UAS-FLP, QUAS-tdTomato::3xHA/UASz-Fas3G::3xFLAG
	w/w or Y; Or42b-Gal4, Ubi-FRT-STOP-FRT-mCD8::DQVD::QF2/UAS-Diap-1::VENUS; UAS-FLP, QUAS-tdTomato::3xHA/UASz-Fas3G::3xFLAG
Figure 4–figure supplement 1C, D (Top to Bottom, Left to Right)	w/w or Y; Or42b-Gal4, Ubi-FRT-STOP-FRT-mCD8::DQVD::QF2/UAS-LacZ-RNAi; UAS-FLP, QUAS-tdTomato::3xHA/+
	w/w or Y; Or42b-Gal4, Ubi-FRT-STOP-FRT-mCD8::DQVD::QF2/+; UAS-FLP, QUAS-tdTomato::3xHA/UAS-Fas3-RNAi #1
	w/w or Y; Or42b-Gal4, Ubi-FRT-STOP-FRT-mCD8::DQVD::QF2/+; UAS-FLP, QUAS-tdTomato::3xHA/UAS-Fas3-RNAi #2
	w/w or Y; Or42b-Gal4, Ubi-FRT-STOP-FRT-mCD8::DQVD::QF2/UAS-Fas3G-RNAi; UAS-FLP, QUAS-tdTomato::3xHA/+
Figure 4–figure supplement 1E (Left to Right, Top to Bottom)	w, Pebbled-Gal4/Y; UASz-Drice::myc::mNeonGreen/+
	w, Pebbled-Gal4/Y; UASz-Drice::myc::mNeonGreen/+; UASz-Fas3G::3xFLAG/+
	w, Pebbled-Gal4/Y; UASz-Drice::myc::mNeonGreen/+; UAS-Fas3-RNAi #1/+
	w, Pebbled-Gal4/Y; UASz-Drice::myc::mNeonGreen/+; UAS-Fas3-RNAi #2/+
	w, Pebbled-Gal4/Y; UASz-Drice::myc::mNeonGreen/UAS-Fas3G-RNAi
Figure 5A (Left to Right)	w, Pebbled-Gal4/Y
	w, Pebbled-Gal4/Y;; Dronc::V5::TurboID/+
	w, Pebbled-Gal4/Y;; Dronc::V5::TurboID/UASz-Fas3G::3xFLAG
Figure 5B (Left to Right)	w, Pebbled-Gal4/Y;; Dronc::V5::TurboID/+
	w, Pebbled-Gal4/Y;; Dronc::V5::TurboID/UASz-Fas3G::3xFLAG
	w, Pebbled-Gal4/Y;; Dronc::V5::TurboID/UASz-Fas3C::3xFLAG
Figure 5C, D (Top to Bottom, Left to Right)	w/w or Y; Or42b-Gal4, Ubi-FRT-STOP-FRT-mCD8::DQVD::QF2/UASz-3xFLAG::mNeonGreen; UAS-FLP, QUAS-tdTomato::3xHA/+
	w/w or Y; Or42b-Gal4, Ubi-FRT-STOP-FRT-mCD8::DQVD::QF2/+; UAS-FLP, QUAS-tdTomato::3xHA/UASz-Fas3G::3xFLAG
	w/w or Y; Or42b-Gal4, Ubi-FRT-STOP-FRT-mCD8::DQVD::QF2/UAS-Dronc-RNAi; UAS-FLP, QUAS-tdTomato::3xHA/UASz-Fas3G::3xFLAG
	w/w or Y; Or42b-Gal4, Ubi-FRT-STOP-FRT-mCD8::DQVD::QF2/UAS-DroncDN::EGFP; UAS-FLP, QUAS-tdTomato::3xHA/UASz-Fas3G::3xFLAG
Figure 5E (Left to Right)	w, Pebbled-Gal4/Y;; Drice::V5::TurboID/+
	w, Pebbled-Gal4/Y;; Drice::V5::TurboID/UASz-Fas3G::3xFLAG
	w, Pebbled-Gal4/Y; +/UAS-Dronc-RNAi; Drice::V5::TurboID/UASz-Fas3G::3xFLAG
	w, Pebbled-Gal4/Y; +/UAS-DroncDN::EGFP; Drice::V5::TurboID/UASz-Fas3G::3xFLAG
Figure 6B	w/Y; Or42b-Gal4/UASz-3xFLAG::mNeonGreen
Figure 6C	w/Y; Or42b-Gal4/UASz-3xFLAG::mNeonGreen
	w/Y; Or42b-Gal4/UAS-DroncDN::EGFP
	w/Y; Or42b-Gal4/+; +/UASz-Fas3G::3xFLAG
	w/Y; Or42b-Gal4/UAS-DroncDN::EGFP; +/UASz-Fas3G::3xFLAG

### Sheet: S5. LC settings
Time	Duration	%B	Flow rate (nl/min)
0	0	0	300
5	5	10	300
60	55	40	300
62	2	95	300
80	18	95	300

### Sheet: S6. MS settings
Method parameter	Value
Polarity	positive
Full MS
Microscans	1
Resolution	70000
Automatic gain control (AGC) target	3000000
Maximum ion time	60 ms
Scan range	400-1500 m/z
dd-MS2
Microscans	1
Resolution	17500
AGC target	100000
Maximum ion time	60 ms
Loop count	10
Isolation window	3.0 m/z
Fixed first mass	-
Normalized collision energy	28
dd settings
Intensity threshold	8300
Charge exclusion	unassigned, 1, 5 - 8, >8
Peptide match	preferred
Exclude isotopes	on
Dynamic exclusion	6.0 s

### Sheet: S7. PD2.2 settings
Parameter	Value
Protein databse	Drosophila_melanogaster_uniprot-proteome_UP000000803.fasta
# of entries in the database	21029
Enzyme name	Trypsin (Full)
Static Modification	Methylthio/+45.988 Da (C)
N-terminal modification	Acetyl/+42.011 Da (N-terminus)
Variable modification	Oxidation/+15.995 Da (M)
Variable modification	GG/+114.043 Da (K)
Maximum missed cleavages	2
Min. peptide length	6
Max. peptide length	144
Precursor mass tolerance	10 ppm
Fragment mass tolerance	0.02 Da
Protein FDR (High)	0.01
